# nSMase2-mediated exosome secretion shapes the tumor microenvironment to immunologically support pancreatic cancer

**DOI:** 10.1101/2024.09.23.614610

**Authors:** Audrey M. Hendley, Sudipta Ashe, Atsushi Urano, Martin Ng, Tuan Anh Phu, Xianlu L. Peng, Changfei Luan, Anna-Marie Finger, Gun Ho Jang, Natanya R. Kerper, David I. Berrios, David Jin, Jonghyun Lee, Irene R. Riahi, Oghenekevwe M. Gbenedio, Christina Chung, Jeroen P. Roose, Jen Jen Yeh, Steven Gallinger, Andrew V. Biankin, Grainne M. O’Kane, Vasilis Ntranos, David K. Chang, David W. Dawson, Grace E. Kim, Valerie M. Weaver, Robert L. Raffai, Matthias Hebrok

## Abstract

The pleiotropic roles of nSMase2-generated ceramide include regulation of intracellular ceramide signaling and exosome biogenesis. We investigated the effects of eliminating nSMase2 on early and advanced PDA, including its influence on the microenvironment. Employing the KPC mouse model of pancreatic cancer, we demonstrate that pancreatic epithelial nSMase2 ablation reduces neoplasia and promotes a PDA subtype switch from aggressive basal-like to classical. nSMase2 elimination prolongs survival of KPC mice, hinders vasculature development, and fosters a robust immune response. nSMase2 loss leads to recruitment of cytotoxic T cells, N1-like neutrophils, and abundant infiltration of anti-tumorigenic macrophages in the pancreatic preneoplastic microenvironment. Mechanistically, we demonstrate that nSMase2-expressing PDA cell small extracellular vesicles (sEVs) reduce survival of KPC mice; PDA cell sEVs generated independently of nSMase2 prolong survival of KPC mice and reprogram macrophages to a proinflammatory phenotype. Collectively, our study highlights previously unappreciated opposing roles for exosomes, based on biogenesis pathway, during PDA progression.

**Graphical abstract:** 
