## Supplemental Table 1 for "nSMase2-mediated exosome secretion shapes the tumor microenvironment to immunologically support pancreatic cancer"

### Sheet: All cell lines
	Sample name	Sample designation in manuscript	Gender	Genotype	Sample description	Notes
1	MPDA1	KPC; Smpd3wt/wt 14	Male	KPC; Smpd3wt/wt	Primary pancreatic tumor from animal MPDA1
2	MPDA2	KPC; Smpd3wt/wt 7	Male	KPC; Smpd3wt/wt	Primary pancreatic tumor from animal MPDA2	KPC scrambled shRNA, KPC Smpd3 shRNA 1, KPC Smpd3 shRNA 2, KPC Mock OE, and KPC Smpd3 OE lines were made using the MPDA2 cell line.
3	MPDA3	KPC; Smpd3wt/wt 8	Male	KPC; Smpd3wt/wt	Primary pancreatic tumor from animal MPDA3
4	MPDA4	KPC; Smpd3wt/wt 9	Male	KPC; Smpd3wt/wt	Primary pancreatic tumor from animal MPDA4
5	2344	KPC; Smpd3wt/wt 1	Male	KPC; Smpd3wt/wt	Primary pancreatic tumor from animal 2344
6	2344 dia	KPC; Smpd3wt/wt 1 diaphragm metastasis	Male	KPC; Smpd3wt/wt	Diaphragm metastasis from animal 2344
7	2418	KPC; Smpd3wt/wt 19	Male	KPC; Smpd3wt/wt	Primary pancreatic tumor from animal 2418
8	2418 dia	KPC; Smpd3wt/wt 19 diaphragm metastasis	Male	KPC; Smpd3wt/wt	Diaphragm metastasis from animal 2418
9	1785	KPC; Smpd3wt/wt 10	Male	KPC; Smpd3wt/wt	Primary pancreatic tumor from animal 1785
10	1785 dia	KPC; Smpd3wt/wt 10 diaphragm metastasis	Male	KPC; Smpd3wt/wt	Diaphragm metastasis from animal 1785
11	3179	KPC; Smpd3wt/wt 13	Female	KPC; Smpd3wt/wt	Primary pancreatic tumor from animal 3179
12	3127	KPC; Smpd3wt/wt 11	Female	KPC; Smpd3wt/wt	Primary pancreatic tumor from animal 3127
13	3127 Mock OE	KPC; Smpd3wt/wt 11 Mock OE	Female	KPC; Smpd3wt/wt	Primary pancreatic tumor from animal 3127 with empty overexpression construct
14	3127 Smpd3 OE	KPC; Smpd3wt/wt 11 Smpd3 OE	Female	KPC; Smpd3wt/wt	Primary pancreatic tumor from animal 3127 with Smpd3 overexpression construct
15	3296	KPC; Smpd3wt/wt 12	Male	KPC; Smpd3wt/wt	Primary pancreatic tumor from animal 3296
16	3296 liv	KPC; Smpd3wt/wt 12 liver metastasis	Male	KPC; Smpd3wt/wt	Liver metastasis from animal 3296
17	3334	KPC; Smpd3wt/wt 5	Male	KPC; Smpd3wt/wt	Primary pancreatic tumor from animal 3334
18	3334 dia	KPC; Smpd3wt/wt 5 diaphragm metastasis	Male	KPC; Smpd3wt/wt	Diaphragm metastasis from animal 3334
19	3334 Mock OE	KPC; Smpd3wt/wt 5 Mock OE	Male	KPC; Smpd3wt/wt	Primary pancreatic tumor from animal 3334 with empty overexpression construct
20	3334 Smpd3 OE	KPC; Smpd3wt/wt 5 Smpd3 OE	Male	KPC; Smpd3wt/wt	Primary pancreatic tumor from animal 3334 with Smpd3 overexpression construct
21	3122	KPC; Smpd3wt/wt 3	Male	KPC; Smpd3wt/wt	Primary pancreatic tumor from animal 3122
22	3428	KPC; Smpd3wt/wt 15	Female	KPC; Smpd3wt/wt	Primary pancreatic tumor from animal 3428
23	3428 dia	KPC; Smpd3wt/wt 15 diaphragm metastasis	Female	KPC; Smpd3wt/wt	Diaphragm metastasis from animal 3428
24	3714	KPC; Smpd3wt/wt 6	Male	KPC; Smpd3wt/wt	Primary pancreatic tumor from animal 3714
25	3052	KPC; Smpd3wt/wt 2	Male	KPC; Smpd3wt/wt	Primary pancreatic tumor from animal 3052
26	3052 Mock OE	KPC; Smpd3wt/wt 2 Mock OE	Male	KPC; Smpd3wt/wt	Primary pancreatic tumor from animal 3052 with empty overexpression construct
27	3052 Smpd3 OE	KPC; Smpd3wt/wt 2 Smpd3 OE	Male	KPC; Smpd3wt/wt	Primary pancreatic tumor from animal 3052 with Smpd3 overexpression construct
28	3310	KPC; Smpd3wt/wt 4	Male	KPC; Smpd3wt/wt	Primary pancreatic tumor from animal 3310
29	3123	KPC; Smpd3wt/wt 16	Male	KPC; Smpd3wt/wt	Primary pancreatic tumor from animal 3123
30	3525	KPC; Smpd3wt/wt 17	Female	KPC; Smpd3wt/wt	Primary pancreatic tumor from animal 3525
31	3336	KPC; Smpd3wt/wt 18	Female	KPC; Smpd3wt/wt	Primary pancreatic tumor from animal 3336
32	3336 Mock OE	KPC; Smpd3wt/wt 18 Mock OE	Female	KPC; Smpd3wt/wt	Primary pancreatic tumor from animal 3336 with empty overexpression construct
33	3336 Smpd3 OE	KPC; Smpd3wt/wt 18 Smpd3 OE	Female	KPC; Smpd3wt/wt	Primary pancreatic tumor from animal 3336 with Smpd3 overexpression construct
34	1989	KPC; Smpd3f/wt 1	Male	KPC; Smpd3f/wt	Primary pancreatic tumor from animal 1989
35	2406	KPC; Smpd3f/wt 2	Female	KPC; Smpd3f/wt	Primary pancreatic tumor from animal 2406
36	2416	KPC; Smpd3f/wt 3	Male	KPC; Smpd3f/wt	Primary pancreatic tumor from animal 2416
37	3252	KPC; Smpd3f/wt 4	Male	KPC; Smpd3f/wt	Primary pancreatic tumor from animal 3252
38	2835	KPC; Smpd3f/wt 5	Female	KPC; Smpd3f/wt	Primary pancreatic tumor from animal 2835
39	2842	KPC; Smpd3f/wt 6	Male	KPC; Smpd3f/wt	Primary pancreatic tumor from animal 2842
40	3113	KPC; Smpd3f/wt 7	Female	KPC; Smpd3f/wt	Primary pancreatic tumor from animal 3113
41	3178	KPC; Smpd3f/wt 8	Female	KPC; Smpd3f/wt	Primary pancreatic tumor from animal 3178
42	2840	KPC; Smpd3f/wt 9	Female	KPC; Smpd3f/wt	Primary pancreatic tumor from animal 2840
43	3104	KPC; Smpd3f/wt 10	Male	KPC; Smpd3f/wt	Primary pancreatic tumor from animal 3104
44	3459	KPC; Smpd3f/wt 11	Female	KPC; Smpd3f/wt	Primary pancreatic tumor from animal 3459
45	3430	KPC; Smpd3f/wt 12	Female	KPC; Smpd3f/wt	Primary pancreatic tumor from animal 3430
46	3385	KPC; Smpd3f/wt 13	Male	KPC; Smpd3f/wt	Primary pancreatic tumor from animal 3385
47	3507	KPC; Smpd3f/wt 14	Female	KPC; Smpd3f/wt	Primary pancreatic tumor from animal 3507
48	710	KPC; Smpd3f/f 1	Male	KPC; Smpd3f/f	Primary pancreatic tumor from animal 710
49	762	KPC; Smpd3f/f 2	Male	KPC; Smpd3f/f	Primary pancreatic tumor from animal 762
50	1115	KPC; Smpd3f/f 3	Female	KPC; Smpd3f/f	Primary pancreatic tumor from animal 1115
51	1116	KPC; Smpd3f/f 7	Male	KPC; Smpd3f/f	Primary pancreatic tumor from animal 1116
52	1127	KPC; Smpd3f/f 4	Female	KPC; Smpd3f/f	Primary pancreatic tumor from animal 1127
53	1127 dia	KPC; Smpd3f/f 4 diaphragm metastasis	Female	KPC; Smpd3f/f	Diaphragm metastasis from animal 1127
54	2627	KPC; Smpd3f/f 5	Male	KPC; Smpd3f/f	Primary pancreatic tumor from animal 2627
55	2960	KPC; Smpd3f/f 6	Male	KPC; Smpd3f/f	Primary pancreatic tumor from animal 2960
56	3070	KPC; Smpd3f/f 8	Male	KPC; Smpd3f/f	Primary pancreatic tumor from animal 3070
57	2802	KPC; Smpd3f/f 9	Male	KPC; Smpd3f/f	Primary pancreatic tumor from animal 2802
58	2965	KPC; Smpd3f/f 10	Female	KPC; Smpd3f/f	Primary pancreatic tumor from animal 2965
59	3311	KPC; Smpd3f/f 11	Male	KPC; Smpd3f/f	Primary pancreatic tumor from animal 3311
60	3311 dia	KPC; Smpd3f/f 11 diaphragm metastasis	Male	KPC; Smpd3f/f	Diaphragm metastasis from animal 3311
61	3255	KPC; Smpd3f/f 12	Female	KPC; Smpd3f/f	Primary pancreatic tumor from animal 3255
62	3502	KPC; Smpd3f/f 13	Male	KPC; Smpd3f/f	Primary pancreatic tumor from animal 3502
63	3881	KPC; Smpd3f/f 14	Female	KPC; Smpd3f/f	Primary pancreatic tumor from animal 3881
64	3147	KPC; Smpd3f/f 15	Female	KPC; Smpd3f/f	Primary pancreatic tumor from animal 3147
65	3505	KPC; Smpd3f/f 16	Female	KPC; Smpd3f/f	Primary pancreatic tumor from animal 3505
66	3505 lung	KPC; Smpd3f/f 16 lung metastasis	Female	KPC; Smpd3f/f	Lung metastasis from animal 3505
67	4176	KPC; Smpd3f/f 17	Male	KPC; Smpd3f/f	Primary pancreatic tumor from animal 4176
68	4176 liv	KPC; Smpd3f/f 17 liver metastasis	Male	KPC; Smpd3f/f	Liver metastasis from animal 4176

### Sheet: Cellular RNA-seq
	Sample name	Sample designation in manuscript	Gender	Genotype	Sample description
1	3428 dia P9	KPC; Smpd3wt/wt 15 diaphragm metastasis	Female	KPC; Smpd3wt/wt	Diaphragm metastasis from animal 3428
2	1785 P7	KPC; Smpd3wt/wt 10	Male	KPC; Smpd3wt/wt	Primary pancreatic tumor from animal 1785
3	3334 P8	KPC; Smpd3wt/wt 5	Male	KPC; Smpd3wt/wt	Primary pancreatic tumor from animal 3334
4	3334 Mock OE	KPC; Smpd3wt/wt 5 Mock OE	Male	KPC; Smpd3wt/wt	Primary pancreatic tumor from animal 3334 with empty overexpression construct
5	3334 Smpd3 OE	KPC; Smpd3wt/wt 5 Smpd3 OE	Male	KPC; Smpd3wt/wt	Primary pancreatic tumor from animal 3334 with Smpd3 overexpression construct
6	3428 P7	KPC; Smpd3wt/wt 15	Female	KPC; Smpd3wt/wt	Primary pancreatic tumor from animal 3428
7	3336 P9	KPC; Smpd3wt/wt 18	Female	KPC; Smpd3wt/wt	Primary pancreatic tumor from animal 3336
8	3336 Mock OE	KPC; Smpd3wt/wt 18	Female	KPC; Smpd3wt/wt	Primary pancreatic tumor from animal 3336 with empty overexpression construct
9	3336 Smpd3 OE	KPC; Smpd3wt/wt 18	Female	KPC; Smpd3wt/wt	Primary pancreatic tumor from animal 3336 with Smpd3 overexpression construct
10	3296 P10	KPC; Smpd3wt/wt 12	Male	KPC; Smpd3wt/wt	Primary pancreatic tumor from animal 3296
11	3127 P7	KPC; Smpd3wt/wt 11	Female	KPC; Smpd3wt/wt	Primary pancreatic tumor from animal 3127
12	3127 Mock OE	KPC; Smpd3wt/wt 11	Female	KPC; Smpd3wt/wt	Primary pancreatic tumor from animal 3127 with empty overexpression construct
13	3127 Smpd3 OE	KPC; Smpd3wt/wt 11	Female	KPC; Smpd3wt/wt	Primary pancreatic tumor from animal 3127 with Smpd3 overexpression construct
14	3123 P10	KPC; Smpd3wt/wt 16	Male	KPC; Smpd3wt/wt	Primary pancreatic tumor from animal 3123
15	2344 P17	KPC; Smpd3wt/wt 1	Male	KPC; Smpd3wt/wt	Primary pancreatic tumor from animal 2344
16	3052 Mock OE	KPC; Smpd3wt/wt 2	Male	KPC; Smpd3wt/wt	Primary pancreatic tumor from animal 3052 with empty overexpression construct
17	3052 Smpd3 OE	KPC; Smpd3wt/wt 2	Male	KPC; Smpd3wt/wt	Primary pancreatic tumor from animal 3052 with Smpd3 overexpression construct
18	3385 P8	KPC; Smpd3f/wt 13	Male	KPC; Smpd3f/wt	Primary pancreatic tumor from animal 3385
19	3104 P6	KPC; Smpd3f/wt 10	Male	KPC; Smpd3f/wt	Primary pancreatic tumor from animal 3104
20	2840 P6	KPC; Smpd3f/wt 9	Female	KPC; Smpd3f/wt	Primary pancreatic tumor from animal 2840
21	2835 P7	KPC; Smpd3f/wt 5	Female	KPC; Smpd3f/wt	Primary pancreatic tumor from animal 2835
22	1785 dia P6	KPC; Smpd3wt/wt 10 diaphragm metastasis	Male	KPC; Smpd3wt/wt	Diaphragm metastasis from animal 1785
23	2344 dia P9	KPC; Smpd3wt/wt 1 diaphragm metastasis	Male	KPC; Smpd3wt/wt	Diaphragm metastasis from animal 2344
24	2418 dia P5	KPC; Smpd3wt/wt 19 diaphragm metastasis	Male	KPC; Smpd3wt/wt	Diaphragm metastasis from animal 2418
25	3334 dia P7	KPC; Smpd3wt/wt 5 diaphragm metastasis	Male	KPC; Smpd3wt/wt	Diaphragm metastasis from animal 3334
26	3296 liv P6	KPC; Smpd3wt/wt 12 liver metastasis	Male	KPC; Smpd3wt/wt	Liver metastasis from animal 3296
27	2960 P7	KPC; Smpd3f/f 6	Male	KPC; Smpd3f/f	Primary pancreatic tumor from animal 2960
28	2965 P6	KPC; Smpd3f/f 10	Female	KPC; Smpd3f/f	Primary pancreatic tumor from animal 2965
29	1127 P4	KPC; Smpd3f/f 4	Female	KPC; Smpd3f/f	Primary pancreatic tumor from animal 1127
30	1115 P8	KPC; Smpd3f/f 3	Female	KPC; Smpd3f/f	Primary pancreatic tumor from animal 1115
31	762 P8	KPC; Smpd3f/f 2	Male	KPC; Smpd3f/f	Primary pancreatic tumor from animal 762
32	710 P8	KPC; Smpd3f/f 1	Male	KPC; Smpd3f/f	Primary pancreatic tumor from animal 710
33	3507 P8	KPC; Smpd3f/wt 14	Female	KPC; Smpd3f/wt	Primary pancreatic tumor from animal 3507
34	3459 P8	KPC; Smpd3f/wt 11	Female	KPC; Smpd3f/wt	Primary pancreatic tumor from animal 3459
35	3430 P7	KPC; Smpd3f/wt 12	Female	KPC; Smpd3f/wt	Primary pancreatic tumor from animal 3430
36	4176 liv P5	KPC; Smpd3f/f 17 liver metastasis	Male	KPC; Smpd3f/f	Liver metastasis from animal 4176
37	3505 lung P6	KPC; Smpd3f/f 16 lung metastasis	Female	KPC; Smpd3f/f	Lung metastasis from animal 3505
38	1127 dia P6	KPC; Smpd3f/f 4 diaphragm metastasis	Female	KPC; Smpd3f/f	Diaphragm metastasis from animal 1127
39	3311 dia P8	KPC; Smpd3f/f 11 diaphragm metastasis	Male	KPC; Smpd3f/f	Diaphragm metastasis from animal 3311
40	4176 P6	KPC; Smpd3f/f 17	Male	KPC; Smpd3f/f	Primary pancreatic tumor from animal 4176
41	3505 P7	KPC; Smpd3f/f 16	Female	KPC; Smpd3f/f	Primary pancreatic tumor from animal 3505
42	3311 P8	KPC; Smpd3f/f 11	Male	KPC; Smpd3f/f	Primary pancreatic tumor from animal 3311
43	3070 P9	KPC; Smpd3f/f 8	Male	KPC; Smpd3f/f	Primary pancreatic tumor from animal 3070
