## Supplemental Table 6 for "nSMase2-mediated exosome secretion shapes the tumor microenvironment to immunologically support pancreatic cancer"

### Sheet: Antibodies
Primary antibody	Company	Catalog number
Western blot / IF / IHC / ICC
Mouse anti-alpha SMA-Cy3	Sigma	C6198
Rabbit anti-CD9	Abcam	ab92726
Mouse anti-CD31	Dako	M0823
Rabbit anti-CD31	Abcam	ab28364
Mouse anti-CD81	Santa Cruz Biotechnology	sc-166028
Mouse anti-CD81	Santa Cruz Biotechnology	sc-166029
Rabbit anti-CK19	Epitomics	3863-1
Rat anti-CK19	Developmental Studies Hybridoma Bank	TROMA-III
Mouse anti-Desmin	Dako	M0760
Rabbit anti-FAP	Abcam	ab28244
Rabbit anti-Flotillin-1	Cell Signaling Technology	18634
Mouse anti-Gapdh	Santa Cruz Biotechnology	sc-32233
Chicken anti-Gfap	Abcam	ab4674
Rabbit anti-Hif1α	Novus Biologicals	NB100-479
Mouse anti-Ki67	BD Pharmigen	550609
Mouse anti-Smpd3	R&D Systems	MAB7184
Mouse anti-Smpd3	Santa Cruz Biotechnology	sc-166637
Chicken anti-Vimentin	MilliporeSigma	AB5733
Rabbit anti-Smpd3	Santa Cruz Biotechnology	sc-67305
Rabbit anti-cleaved caspase 3	Cell Signaling Technology	9661
Mouse anti-E-cadherin	BD Biosciences	610182
Rabbit anti-SMA	Abcam	ab5694
Rat anti-Ly-6g	UCSF Monoclonal Antibody Core	AM050
Rabbit anti-F4/80	Invitrogen	MA5-16363
Rat anti-F4/80	Abcam	ab6640
Rabbit anti-iNOS/NOS II, NT	MilliporeSigma	06-573
Mouse anti-SMA	Abcam	ab7817
Immune profiling FACS analysis
Brilliant Violet 421™ anti-mouse CD103	Biolegend	121421
Pacific Blue™ anti-mouse Siglec H	Biolegend	129609
Brilliant Violet 510™ anti-mouse/rat XCR1	Biolegend	148218
Brilliant Violet 605™ anti-mouse/human CD11b	Biolegend	101237
Brilliant Violet 650™ anti-mouse CD11c	Biolegend	117339
Brilliant Violet 711™ anti-mouse Ly-6G	Biolegend	127643
Brilliant Violet 785™ anti-mouse CD90.2 (Thy1.2)	Biolegend	105331
FITC anti-mouse CD64 (FcγRI)	Biolegend	139315
Spark Blue™ 550 anti-mouse CD3	Biolegend	100259
PerCP/Cyanine5.5 anti-mouse CD45	Biolegend	103132
PE anti-mouse CD301b (MGL2)	Biolegend	146804
PE/Cyanine7 anti-mouse CD8a	Biolegend	100722
APC anti-mouse F4/80	Biolegend	123116
Alexa Fluor® 647 anti-mouse CD170 (Siglec-F)	Biolegend	155519
Alexa Fluor® 700 anti-mouse I-A/I-E	Biolegend	107622
APC/Cyanine7 anti-mouse TNF-α	Biolegend	506343
Alexa Fluor® 594 anti-LIF	Biolegend	674704

### Sheet: qPCR primers
Gene	Forward primer sequence (5' - 3')	Reverse primer sequence (5' - 3')
mPpia	GAGCTGTTTGCAGACAAAGTTC	CCCTGGCACATGAATCCTGG
mSmpd3	ACACGACCCCCTTTCCTAATA	GGCGCTTCTCATAGGTGGTG
hGAPDH	TGCACCACCAACTGCTTAGC	GGCATGGACTGTGGTCATGAG
hSMPD3	GCTGCCCTTTGCGTTTCTC	TCCAGCCGTGAATAGATGTAGG
mMrc1	TTCGGGATTGTGGAGCAGAT	CAGACGGCTCCATTTGCATT
mNos2	GTTCTCAGCCCAACAATACAAGA	GTGGACGGGTCGATGTCAC
mCD80	ACCCCCAACATAACTGAGTCT	TTCCAACCAAGAGAAGCGAGG
mCD86	TGTTTCCGTGGAGACGCAAG	TTGAGCCTTTGTAAATGGGCA
mIl1b	CGTGGACCTTCCAGGATGAG	CGTCACACACCAGCAGGTTA
mStat1	TCACAGTGGTTCGAGCTTCAG	GCAAACGAGACATCATAGGCA
